# Metabolomic characterization of *Epimedium sagittatum* bee pollen reveals a distinctive chemical profile

**DOI:** 10.1101/2025.09.29.679240

**Authors:** De-fang Niu, Hai-xin Chen, Cao-yang Lu, Cui-ping Zhang, Qiu-lan Zheng, Xiao-ling Su, Xiao-ming Fan, Yi-bo Luo, San-yao Li, Bin Yuan, Ping Liu, Fu-liang Hu

**Author notes:** Correspondence to*: Ping Liu, Jiangsu Agri-Animal Husbandry Vocational College, Taizhou 225300, China; E-mail address;Bin Yuan, College of Animal Sciences, Zhejiang University, Hangzhou 310058, China; E-mail address; Fu-liang Hu, College of Animal Sciences, Zhejiang University, Hangzhou 310058, China.

## Abstract

*Epimedium sagittatum* bee pollen (EBP) is a bee pollen product of a medicinal plant, but its chemical characteristics remain unclear. In this study, EBP was systematically characterized by biochemical analysis and UPLC–MS/MS, using *Brassica rapa* bee pollen (BBP), *Camellia sinensis* bee pollen (CBP), and *Epimedium* leaves for compari-son. A total of 1,073 secondary metabolites were identified in EBP, mainly flavonoids (330, 30.8%) and phenolic acids (165, 15.3%). EBP showed the highest total flavonoid content among the three bee pollen types (4.75 mg/g) and was clearly separated from BBP and CBP in multivariate analysis. EBP contained 19 unique metabolites, fewer than CBP (271), but these included several high-content flavonoid compounds, such as cacticin, brassicin, and tricetin-4′-methyl ether-3′-β-D-glucoside. Differential metabolite analysis identified 449 and 1,085 metabolites that differed between EBP and BBP, re-spectively, with flavonoid compounds forming the main differential class. Among the shared differential metabolites, 45 flavonoids were consistently higher in EBP, in-cluding kaempferol, tamarixetin, and sinensetin. Network pharmacology screening further suggested that flavonoid metabolites, especially kaempferol, tamarixetin, and sinensetin, deserve particular attention in future studies of EBP. Compared with Epimedium leaves, characteristic leaf flavonoids such as icariin and epimedins A–C were present at very low levels or were not detected in EBP. Overall, EBP is charac-terized by a distinct, relatively concentrated flavonoid chemical profile, distinct from both common commercial bee pollens and *Epimedium* medicinal tissues.
