## Supplementary Material for Review for "Metabolomic characterization of *Epimedium sagittatum* bee pollen reveals a distinctive chemical profile": Table S1.xlsx

### Sheet: Sheet1
Table S1. Metabolites that are unique to three kinds of bee pollen
	Index	Compounds	Class I	Class II
Epimedium bee pollen	Wbmp002409	Nigelline-rhamnose monohydrate	Alkaloids	Alkaloids
	Wbjp002382	1-methyl-9-[2-(1,2,4-triazol-1-yl)ethyl]-2H-pyrido[3,4-b]indol-7-one	Alkaloids	Alkaloids
	MWStz752	Fuzitine	Alkaloids	Alkaloids
	Wasn002329	Xanthurenic Acid 8-O-Glucoside	Alkaloids	Quinoline alkaloids
	Lmlp005572	Galangin 7-glucoside	Flavonoids	Flavonols
	Wajp004095	Apigenin-7-O-Gentiobioside*	Flavonoids	Flavones
	mws1313	Sinensetin	Flavonoids	Flavones
	Lmgp005640	Isorhamnetin-3-O-Galactoside; Cacticin	Flavonoids	Flavonols
	MWStz446	Isorhamnetin-7-O-glucoside (Brassicin)	Flavonoids	Flavonols
	Zmdn002400	Epicatechin-3'-O-β-D-glucopyranoside	Flavonoids	Flavanols
	Lmmn006022	Rhamnetin-3-O-rhamnoside	Flavonoids	Flavonols
	Safn005219	naringenin 5-glucoside	Flavonoids	Flavones
	Zmdn003480	Cycloolivil-6-O-glucoside	Lignans and Coumarins	Lignans
	PDP150791	tricetin-4'-methyl ether-3'-β-D-glucoside	Others	Others
	Zmdn004104	2-methyl-5-carboxy methyl-7-Hydroxy-chromone	Others	Chromone
	Lmhn002926	p-Coumaroylmalic acid	Phenolic acids	Phenolic acids
	Ymjm000069	Vibsanin H*	Terpenoids	Ditepenoids
	PDP053439	Nordinone	Terpenoids	Ditepenoids
	Ymjm000065	5-Epivibsanin G*	Terpenoids	Ditepenoids
Brassica rapa bee pollen	Lmmp002914	Bis(Dihydrocaffeoyl)spermidine	Alkaloids	Phenolamine
	Safp002726	N(1),N(8)-Bis-[3-(3,4-Dihydroxyphenyl)Propanoyl]Spermidine	Alkaloids	Alkaloids
	Lmmp001410	Dihydrocaffeoylputrescine	Alkaloids	Phenolamine
	Lmsp003729	Myricetin-3-O-rutinoside	Flavonoids	Flavonols
	pmp000128	Limocitrin-3-O-(3-hydroxy-3-methylglutarate)glucoside	Flavonoids	Flavonols
	Sasn007466	Quercetagetin 3,6-Dimethyl Ether 7-Sulfate	Flavonoids	Flavonols
	pmn001477	4-C-Glucose-1,3,6-trihydroxy-7-methoxyxanthone	Flavonoids	Other Flavonoids
	Lmmn004685	Nectandrin B	Lignans and Coumarins	Lignans
	pme2996	4-Hydroxycoumarin	Lignans and Coumarins	Coumarins
	PD0825523	4-Phenyl-1-butanol	Others	Alcohol compounds
	PDN034946	dl-o-hydroxyphenyllactic acid	Phenolic acids	Phenolic acids
	Laln006487	Benzyl 3,6-dimethoxy-2-{[3,4,5-trihydroxy-6-(hydroxymethyl)oxan-2-yl]oxy}benzoate	Phenolic acids	Phenolic acids
	WaYn002949	Isosalicin	Phenolic acids	Phenolic acids
	mws0117	Homovanillate	Phenolic acids	Phenolic acids
Camellia sinensis bee pollen	Zblp005760	Dihydro-feruloyltyramine	Alkaloids	Phenolamine
	Waptp03797	2,3-dihydro-6-hydroxyltryptophan N-Glucoside	Alkaloids	Plumerane
	pmb0064	DIMBOA-glucoside	Alkaloids	Alkaloids
	Zkep155056	p-Glucosyloxymandelonitrile	Alkaloids	Alkaloids
	Lmcp001538	Theobromine	Alkaloids	Alkaloids
	pmb0496	Feruloylagmatine	Alkaloids	Phenolamine
	Wccp001401	4-[2-formyl-5-(hydroxymethyl)pyrrol-1-yl]butanoic acid	Alkaloids	Alkaloids
	Ladp003640	3-Hydroxy-1-(3,4-dihydroxyphenethyl)pyrrolidine-2,5-dione	Alkaloids	Pyrrole alkaloids
	MWStz282	3-Hydroxy-3-acetonyloxindole	Alkaloids	Plumerane
	Zmgp002640	Broussonetine S	Alkaloids	Pyrrole alkaloids
	Labp004779	6,7-di-O-methyl-N-deacetylisoipecosidic acid	Alkaloids	Isoquinoline alkaloids
	Lmmp003112	Caffeoyl-dihydrocaffeoyl spermidine	Alkaloids	Phenolamine
	mws0352	Theophylline	Alkaloids	Alkaloids
	Yxxn001116	N-Nitrosoguvacoline	Alkaloids	Alkaloids
	PDP197530	Kaempferol-3-O-[(6'''-p-coumaroyl)-3-O-D-glucosyl]-glucoside	Flavonoids	Flavonols
	Lmdp004267	Quercetin-3-O-(6''-O-p-Coumaroyl)glucoside	Flavonoids	Flavonols
	Safp004078	6,8-Di-C-glucopyranosylnaringenin	Flavonoids	Flavones
	PDP232965	[(2S,3R,4S,5S,6R)-2-[2-(5,7-dihydroxy-8-methoxy-4-oxochromen-2-yl)-3-hydroxyphenoxy]-4,5-dihydroxy-6-(hydroxymethyl)oxan-3-yl] (E)-3-(3,4-dihydroxyphenyl)prop-2-enoate*	Flavonoids	Flavones
	Zmlp003063	Luteolin 7-rutinoside-4'-O-Rhamnoside*	Flavonoids	Flavones
	Zmhp003322	Isovitexin-2''-O-(6'''-p-coumaroyl)glucoside	Flavonoids	Flavones
	MWSHY0098	(-)-Epigallocatechin	Flavonoids	Flavanols
	MWSslk141	Hesperidin methylchalcone	Flavonoids	Chalcones
	PD0821274	Kaempferol 3-(6''-p-coumaroyl)rutinoside	Flavonoids	Flavonols
	Zblp004882	4'-Hydroxy-3,5-dimethoxydihydrochalcone	Flavonoids	Chalcones
	mws0062	Orobol	Flavonoids	Isoflavones
	Hmbp002730	Isoscutellarein*	Flavonoids	Flavones
	Walbsp5132	Kaempferol 3-(6''-p-coumaryl)sophoroside*	Flavonoids	Flavonols
	PD0559290	Quercetin-3-O-(5''-Z-Coumaroyl)rutinose*	Flavonoids	Flavonols
	PDP051065	methoxy-myricetin-O-hexosyl-deoxyhexoside	Flavonoids	Flavonols
	Lmtp002642	Apigenin 6-C-glucoside 8-C-arabinoside	Flavonoids	Flavones
	Zbgp003756	Petunidin-3-O-(6''-O-p-coumaroyl)rutinoside-7-O-glucoside	Flavonoids	Anthocyanidins
	Lmsp004090	Isorhamnetin-3-O-(6''-O-p-coumarol)sophoroside-7-O-rhamnoside	Flavonoids	Flavonols
	pmp001166	Irilin D	Flavonoids	Isoflavones
	Zbbp005255	Aureusidin*	Flavonoids	Aurones
	Wacyp03790	2-(3,4-dihydroxyphenyl)-2H-chromene-3,5,7-triol	Flavonoids	Flavanols
	PD0597395	kaempferol 3-O-(6'-O-feruloyl)-glucoside	Flavonoids	Flavonols
	pmb0662	Isoorientin-7-O-(6''-feruloyl)glucoside	Flavonoids	Flavones
	Zbsp004707	Chrysoeriol-7-O-rutinoside	Flavonoids	Flavones
	Lcfp091229	4'-O-methylmyricetin3-O-(6-O-alpha-L-rhamnopyranosyl)-beta-D-glucopyranoside	Flavonoids	Flavonols
	Lmdp003171	Azalein (Azaleatin-3-O-rhamnoside)	Flavonoids	Flavonols
	MWStz627	Pectolinarigenin	Flavonoids	Flavones
	MWSHY0094	Gallocatechin gallate*	Flavonoids	Flavanols
	Lahp003422	3,5,3',4',5'-penta-hydroxyflavan-7-gallate*	Flavonoids	Flavanols
	Yalp007148	Flowerine	Flavonoids	Flavanones
	Xmbp007290	Castanoside A[Kaempferol-3-O-(6''-p-coumaroyl)mannoside]*	Flavonoids	Flavonols
	mws1292	Isoschaftoside	Flavonoids	Flavones
	PD0493754	Isorhamnetin-3-O-(6''-O-caffeoyl)glucoside*	Flavonoids	Flavonols
	PDP152893	Quercetin 7-methyl ether 3-laminaribioside	Flavonoids	Flavonols
	Lmyp005280	Isorhamnetin-3-O-[2'''-O-(6''-p-coumaryl)glucosyl]rhamnoside	Flavonoids	Flavonols
	PDP151601	Luteolin 7-(6''-ferulylglucoside)	Flavonoids	Flavones
	Lcyp000673	Prudomestin	Flavonoids	Flavonols
	Lmzp004885	Tricin	Flavonoids	Flavones
	Labp006038	Isorhamnetin feruloyl glucoside	Flavonoids	Flavonols
	Wbtp006564	4,8,10-trihydroxy-2-methoxy-1h,2h-furo[3,2-a]xanthen-11-one*	Flavonoids	Other Flavonoids
	Lmjp003231	Patuletin-3-O-glucoside	Flavonoids	Flavonols
	mws1035	Robinin*	Flavonoids	Flavonols
	Zbkp003100	Robinetinidol-(4alpha->8)-catechin-(6->4alpha)-robinetinidol	Flavonoids	Flavanols
	Waqkp03233	Diosmetin 3'-Arabinoside-7-glucuronide	Flavonoids	Flavones
	Wacyp04569	2-(4-hydroxyphenyl)-2H-chromene-3,5,7-triol	Flavonoids	Flavanols
	PDP150436	(2R,3R)-2-(3,4-dihydroxyphenyl)-5,7-dihydroxychroman-3-yl 2,4,6-trihydroxybenzoate	Flavonoids	Flavanols
	Lakp005056	CaffeoylMyricitrin	Flavonoids	Flavonols
	mws0032	Myricetin	Flavonoids	Flavonols
	Hmcp002316	Isorhamnetin-3-O-arabinoside	Flavonoids	Flavonols
	PDP056674	Isorhamnetin-3-O-(6''-xylosyl)neohespeidoside	Flavonoids	Flavonols
	Lahp003275	Epigallocatechin-(4beta->8)-epicatechin-3-O-gallate ester	Flavonoids	Flavanols
	Lahp002992	Epigallocatechin-(4β→8)-epigallocatechin-3-O-gallate	Flavonoids	Flavanols
	Lakp006405	3''-(E)-Cinnamoylquercitrin	Flavonoids	Flavonols
	mws1034	Isosakuranetin	Flavonoids	Flavanones
	PDP059547	Scutellarein-6-(2''-coumaroyl)glucoside*	Flavonoids	Flavones
	Lmbp002336	Quercetin-3-O-(2''-O-rhamnosyl)galactoside	Flavonoids	Flavonols
	MWStz571	Nepetin (5,7,3',4'-Tetrahydroxy-6-methoxyflavone)*	Flavonoids	Flavones
	mws0049	(+)-Gallocatechin	Flavonoids	Flavanols
	Hmjp003123	Quercetin-5-O-glucuronide	Flavonoids	Flavonols
	Zmhp003607	Sachaloside IV*	Flavonoids	Flavonols
	Lakp003028	Diglucosyl Myricitrin	Flavonoids	Flavonols
	Rlp03471	Haplogenin 3-rutinoside	Flavonoids	Flavonols
	Lmxn007955	Sudachitin	Flavonoids	Flavones
	pmb2947	Catechin-(4α→8)-catechin-(4α→6)-catechin	Flavonoids	Flavanols
	pmn001640	Myricetin-3-O-arabinoside*	Flavonoids	Flavonols
	ZBN0131	Gossypetin-3-O-glucoside*	Flavonoids	Flavonols
	Lmxn007456	Acerosin	Flavonoids	Flavones
	PDN197104	3,8-Dimethylherbacetin	Flavonoids	Flavonols
	Wacyn05159	Epicatechin 3,5-Digallate*	Flavonoids	Flavanols
	Lmhn005475	7,4'-Di-O-galloyltricetiflavan	Flavonoids	Flavanols
	pmb3114	Epicatechin-(3'-O-7'')-epiafzelechin	Flavonoids	Flavanols
	Wacyn05475	Epicatechin 4',5-Digallate*	Flavonoids	Flavanols
	Wacyn03685	Dehydroepigallocatechin 6-C-Glucoside-3'-C-arabinoside	Flavonoids	Flavanols
	Zajn005914	Kaempferol-3-O-[2-O-(trans-p-coumaroyl)-3-O-ɑ-D-glucopyranosyl]-ɑ-D-glucopyranoside	Flavonoids	Flavonols
	ZBN0122	Quercetin-3-O-(2''-O-p-Coumaroyl)galactoside	Flavonoids	Flavonols
	ZBN0124	Quercetin-3-O-(2''-O-p-Coumaroyl)glucoside	Flavonoids	Flavonols
	MWStz585	Nepetin-7-O-glucoside(Nepitrin)*	Flavonoids	Flavones
	PDN188776	3,5,7-trihydroxy-2-(3-hydroxy-4-{[3,4,5-trihydroxy-6-(hydroxymethyl)oxan-2-yl]oxy}phenyl)-6-methyl-4H-chromen-4-one*	Flavonoids	Flavonols
	ZBN0398	Epigallocatechin 3,5-Digallate	Flavonoids	Flavanols
	Lmfn003630	Myricetin-3-O-xyloside*	Flavonoids	Flavonols
	Wayn007155	Luteolin 5-O-p-coumaroyl rhamnoside*	Flavonoids	Flavones
	ZBN0182	Kaempferol-3-O-(3''-O-p-Coumaroyl)rhamnoside*	Flavonoids	Flavonols
	Wahsn08325	Kaempferol-3-O-(3'-O-feruloyl,6'-O-p-coumaroyl)-glucoside*	Flavonoids	Flavonols
	Wahsn08170	Kaempferol-3-O-(3'-O-cinnamoyl,6'-O-feruloyl)-glucoside*	Flavonoids	Flavonols
	Zbjn007837	Kaempferol-3-O-(4''-O-p-Coumaroyl)rhamnoside*	Flavonoids	Flavonols
	Wmkn003797	3,7,4'-Trihydroxy-5-methoxy-8-prenylflavanone	Flavonoids	Flavanonols
	Wahsn07607	Quercetin 3-O-(3',6'-O-di-p-coumaroyl)-glucoside	Flavonoids	Flavonols
	Wacyn05355	Epiafzelechin 3-O-gallate	Flavonoids	Flavanols
	Lmyn005006	Eriodictyol-7-O-(6''-O-p-coumaroyl)glucoside	Flavonoids	Flavanones
	Wahsn08291	Isorhamnetin 3-O-(3'-O-p-coumaroyl,6'-O-feruloyl)-glucoside	Flavonoids	Flavonols
	Wahsn08200	Kaempferol-3-O-(3',6'-O-di-p-coumaroyl)-glucoside	Flavonoids	Flavonols
	Zbsn003878	Vicenin-3	Flavonoids	Flavones
	Wayn006883	Quercetin 7-O-p-coumaroyl rhamnoside	Flavonoids	Flavonols
	ZBN0397	Epicatechin-(4β→8)-epigallocatechin	Flavonoids	Flavanols
	Wayn006761	Quercetin 5-O-p-coumaroyl rhamnoside	Flavonoids	Flavonols
	pme1605	Kaempferol-3-O-robinobioside(Biorobin)*	Flavonoids	Flavonols
	PDN191874	(2E)-3-(2,4-dihydroxyphenyl)-1-(3,4,5-trihydroxyphenyl)prop-2-en-1-one	Flavonoids	Chalcones
	ZBN0136	Syringetin-3-O-rutinoside	Flavonoids	Flavonols
	mws0038	5,4'-Dihydroxy-3,7-dimethoxyflavone(Kumatakenin)*	Flavonoids	Flavonols
	Wacyn05309	Epicatechin 3',5-Digallate*	Flavonoids	Flavanols
	ZBN0123	Quercetin-3-O-(6''-O-p-Coumaroyl)galactoside	Flavonoids	Flavonols
	Lmzp006972	Dimethylmatairesinol*	Lignans and Coumarins	Lignans
	Lhhp102923	(7'R,8'R)-7'8'-dihydro-7'-(5'-hydroxy-3'-methoxphenyl)-3-methoxy-8'-methyl-1-(E)-propenylbenzof-uran	Lignans and Coumarins	Lignans
	mws4173	5,7-Dimethoxycoumarin (Limettin)(Citropten)	Lignans and Coumarins	Coumarins
	Lamp006225	Hydroxymethyl coumarin glucoside	Lignans and Coumarins	Coumarins
	Rfp02212	[(2R,3R,4S,4aR,10bS)-3,8,9,10-tetrahydroxy-2-(hydroxymethyl)-6-oxo-3,4,4a,10b-tetrahydro-2H-pyrano[3,2-c]isochromen-4-yl] 3,4,5-trihydroxybenzoate	Lignans and Coumarins	Coumarins
	zjbp120603	sen-byakangelicol	Lignans and Coumarins	Coumarins
	Smgp008886	Denudatone	Lignans and Coumarins	Lignans
	Lafp006517	Arctigenin	Lignans and Coumarins	Lignans
	MWSprf129	(+)-Eudesmin*	Lignans and Coumarins	Lignans
	Lazn004110	Trans-3,4-Divanillyltetrahydrofuran*	Lignans and Coumarins	Lignans
	Lazn003893	Erythro-Guaiacylglycerol-β-Coniferyl Ether	Lignans and Coumarins	Lignans
	WaYn006941	Hedyotisol B*	Lignans and Coumarins	Lignans
	Lazn003560	Methoxy-erythro-Guaiacyl glycerol β-threo-syringyl glycerol ether	Lignans and Coumarins	Lignans
	WaYn006734	Hedyotisol A*	Lignans and Coumarins	Lignans
	MWS20152	(+)-Syringaresinol	Lignans and Coumarins	Lignans
	Hmln002100	Nortrachelogenin-4-O-glucoside	Lignans and Coumarins	Lignans
	WaYn005957	Hedyotol C	Lignans and Coumarins	Lignans
	Cmsn002480	Secoisolariciresinol-9'-O-glucoside	Lignans and Coumarins	Lignans
	Zmxn003874	7,8-Dihydro-Buddlenol B	Lignans and Coumarins	Lignans
	Lhhp120808	Illicinone F	Others	Others
	Lmlp007072	Pilosulyne C	Others	Others
	Zbjp002681	1,7-bis(4-hydroxy-3-methoxyphenyl)hept-1-ene-3-ol	Others	Ketone compounds
	Rfn07523	5-methoxy-2-(3-methylbut-2-enyl)benzene-1,3-diol*	Others	Others
	Sazp006172	Comazaphilone G*	Others	Others
	Zbjp003209	1-(3,4-dihydroxyphenyl)-7-(3,4-dimethoxyphenyl)-5-hydroxyhept-6-en-3-one	Others	Ketone compounds
	Zbjp002896	5-hydroxy-1,7-bis(4-hydroxy-3-methoxyphenyl)-1-hepten-3-one	Others	Ketone compounds
	MWSmce294	Elemicin*	Others	Others
	Lhmp110110	Pyramidatin F*	Others	Others
	zjgp122315	4-O-(6''-P-coumaroyl-β-D-glucopyranosyl)-P-coumaric acid	Others	Others
	Rdp04532	3,4,9-Trihydroxypterocarpan	Others	Others
	Lhhp120823	Eugenyl formate	Others	Others
	mws0853	Sinapyl alcohol	Others	Alcohol compounds
	PDN143908	2-({[3,4-dihydroxy-4-(hydroxymethyl)oxolan-2-yl]oxy}methyl)-6-(pentyloxy)oxane-3,4,5-triol*	Others	Others
	mws0011	Syringin	Others	Alcohol compounds
	Labn003910	Benzyl β-primeveroside*	Others	Others
	Cmjn004337	Benzyl-(2''-O-xylosyl)glucoside*	Others	Others
	pmn001690	3-Hydroxy-4-isopropylbenzylalcohol-3-O-glucoside	Others	Alcohol compounds
	MWSslk083	4-Hydroxy-3,5-dimethoxybenzyl alcohol	Others	Others
	Lmln001856	5,7-Dihydroxy-4-oxo-2-(3,4,5-trihydroxyphenyl)-4H-chromen-3-yl-alloside	Others	Others
	Hmhn000927	Phloroglucinol-1-O-β-D-glucopyranoside	Others	Others
	Wcgn002300	Isobiflorin	Others	Ketone compounds
	mws0093	Coniferyl alcohol	Others	Alcohol compounds
	Lazn005243	3-(3,4-Dimethoxyphenyl)-1-propanol	Phenolic acids	Phenolic acids
	Rfn06008	1,4-dimethyl 2-{[3-(4-hydroxy-3-methoxyphenyl)prop-2-enoyl]oxy}butanedioate*	Phenolic acids	Phenolic acids
	Rlp05703	4-(4'-hydroxyphenyl)-2-butanone 4'-O-β-D-(6''-O-trans-p-coumaroyl)-glucopyranoside	Phenolic acids	Phenolic acids
	Rfn02310	[(2S,4R,5R,6S,7R)-5,6,12,13,14-pentahydroxy-9-oxo-3,8-dioxatricyclo[8.4.0.02,7]tetradeca-1(10),11,13-trien-4-yl]methyl 3,4,5-trihydroxybenzoate	Phenolic acids	Phenolic acids
	Wacyp01633	5-Galloylquinic acid	Phenolic acids	Phenolic acids
	Lcfp039656	Homophthalicacid	Phenolic acids	Phenolic acids
	PD0693938	Feruloylsuccinic acid dimethyl ester*	Phenolic acids	Phenolic acids
	Zbyp005789	Epicatechin-3-O-p-hydroxybenzoate	Phenolic acids	Phenolic acids
	PDP020004	1,6-Bis-O-(4-hydroxycinnamoyl)glucose	Phenolic acids	Phenolic acids
	Rfp03142	1,2,3-Tri-O-galloyl-β-D-glucose	Phenolic acids	Phenolic acids
	Zbfn004495	3-O-(3,5-Dimethoxy-4-hydroxybenzoyl)-4-O-caffeoylquinic acid	Phenolic acids	Phenolic acids
	Zmhn001793	6-O-Caffeoyl-D-glucose	Phenolic acids	Phenolic acids
	Lmsn004162	1-O-Galloyl-2-O-p-Coumaroyl-β-D-glucose	Phenolic acids	Phenolic acids
	Wasdn03421	Benzoylglycerol 2-glucuronide	Phenolic acids	Phenolic acids
	Wafn003070	Hydroxyferulic acid glucoside	Phenolic acids	Phenolic acids
	Wmhn001495	1,4-Di-O-Galloyl-D-glucose	Phenolic acids	Phenolic acids
	Lmsn004090	1-O-Galloyl-3-O-p-Coumaroyl-β-D-glucose	Phenolic acids	Phenolic acids
	Zmhn004909	3,4-Digalloylshikimic acid	Phenolic acids	Phenolic acids
	Lmsn003278	1,3,4,6-Tetra-O-Galloyl-Glucose	Phenolic acids	Phenolic acids
	Labn004480	2-O-(4-Hydroxybenzoyl)-6-O-(Galloyl)-Beta-D-Glucopyranose	Phenolic acids	Phenolic acids
	Zmhn004114	Nobotanin D	Phenolic acids	Phenolic acids
	MWStz352	Theogallin	Phenolic acids	Phenolic acids
	PDN057446	(2s)-2-hydroxy-2-({[(2e)-3-(4-hydroxyphenyl)prop-2-enoyl]oxy}methyl)butanedioic acid	Phenolic acids	Phenolic acids
	Zbln004575	Tetrahydrorengyoxide-glucose-caffeoyl	Phenolic acids	Phenolic acids
	Rln002157	2,6-Dihydroxy-4-[3,4,5-trihydroxy-6-(hydroxymethyl)oxan-2-yl]oxybenzoic acid	Phenolic acids	Phenolic acids
	Wasn001246	4-O-Galloylquinic Acid	Phenolic acids	Phenolic acids
	Zmhn001703	5-O-Galloyl-D-hamamelose*	Phenolic acids	Phenolic acids
	Wdzn005354	2,3-dihydroxy-2,3-bis[(2e)-3-(4-hydroxy-3-methoxyphenyl)prop-2-enoyl]butanedioic acid*	Phenolic acids	Phenolic acids
	Zbfn006009	2-Feruloyl-6-(4-hydroxycinnamoyl)glucoside	Phenolic acids	Phenolic acids
	Lmsn001014	1-O-Galloyl-beta-D-glucose*	Phenolic acids	Phenolic acids
	Zmln000668	Monogalloyl-diglucose	Phenolic acids	Phenolic acids
	Wasyqn2135	Gallic Acid 4-O-Glucoside	Phenolic acids	Phenolic acids
	pmn001712	3-Hydroxy-4-isopropylbenzylalcohol-3-O-sophoroside	Phenolic acids	Phenolic acids
	PDN060188	[(2r,3r,4r,5r)-2,3,4-trihydroxy-5-(hydroxymethyl)oxolan-3-yl]methyl 3,4,5-trihydroxybenzoate*	Phenolic acids	Phenolic acids
	Lmhn003799	Feruloylferuloyltartaric acid*	Phenolic acids	Phenolic acids
	Lmyn001519	L-Malic acid-2-O-gallate	Phenolic acids	Phenolic acids
	pmn001519	Galloyl Methyl gallate	Phenolic acids	Phenolic acids
	Lmcn101912	Hellicoside	Phenolic acids	Phenolic acids
	MWSslk138	2,3,4-Trihydroxybenzoic acid	Phenolic acids	Phenolic acids
	Hmln000873	2-O-Galloyl-D-glucose	Phenolic acids	Phenolic acids
	Wchn003157	1-O,6-O-Digalloyl-beta-D-glucose*	Phenolic acids	Phenolic acids
	pmn001513	Digallate	Phenolic acids	Phenolic acids
	Wahln03557	Dihydrosinapic Acid glucoside	Phenolic acids	Phenolic acids
	Lmsn003778	1-O-Caffeoyl-4-O-galloyl-β-D-glucose	Phenolic acids	Phenolic acids
	Zmdn003203	1-O,2-O,6-O-Trigalloyl-beta-D-glucose	Phenolic acids	Phenolic acids
	Lakn003296	Acetyl-2-β-D-glucopyranosyloxy-5-hydroxy-phenylacetic acid	Phenolic acids	Phenolic acids
	pme3381	3-Hydroxyphenylacetic Acid Methyl Ester	Phenolic acids	Phenolic acids
	Lmbn004790	Methyl 3-(3-hydroxy-4-methoxyphenyl)propanoate	Phenolic acids	Phenolic acids
	HJN093	2-O-Salicyl-6-O-Galloyl-D-Glucose	Phenolic acids	Phenolic acids
	pmb3055	p-Coumaroylquinic acid-4'-O-glucuronide	Phenolic acids	Phenolic acids
	Yaan002980	2,3-Di-O-galloyl-β-D-glucose*	Phenolic acids	Phenolic acids
	PDN055501	(2Z)-2-hydroxy-3-(4-hydroxyphenyl)prop-2-enoic acid	Phenolic acids	Phenolic acids
	MWS20193	Corilagin	Tannins	Tannin
	Wmmp000175	pterocaryaninB	Tannins	Tannin
	ZBN0187	m-Digallic acid methyl ester	Tannins	Tannin
	Lmhn002379	Strictinin	Tannins	Tannin
	Cmhn001271	Gemin D*	Tannins	Tannin
	Hmqn003212	Sanguiin H4*	Tannins	Tannin
	Lmyn002764	Phyllanemblinin B*	Tannins	Tannin
	Lmyn003256	Isocorilagin*	Tannins	Tannin
	Zbsn002848	Isostrictinin*	Tannins	Tannin
	Lcsn000628	Sanguiin H5*	Tannins	Tannin
	Waqkn02083	Epigallocatechin-(4β→8)-catechin	Tannins	Proanthocyanidins
	Lmqn004838	3-O-Methylellagic acid	Tannins	Tannin
	ZBN0419	Gambiriin A1	Tannins	Tannin
	ZBN0052	Arecatannin C1	Tannins	Tannin
	pmn001646	Cinnamtannin A1	Tannins	Proanthocyanidins
	Lmsn003364	1,3-Di-O-galloyl-4,6-(S)-HHDP-β-D-glucose; Heterophylliin A*	Tannins	Tannin
	Hmqn003158	Sanguiin H1	Tannins	Tannin
	Lmsn002071	Tellimagrandin I*	Tannins	Tannin
	MWS20203	Tercatain	Tannins	Tannin
	HJN094	procyanidin B4 3-O-gallate	Tannins	Proanthocyanidins
	Wcfn003698	Procyanidin B2 3'-O-Gallate*	Tannins	Proanthocyanidins
	pmn001647	Procyanidin C2	Tannins	Proanthocyanidins
	Wacyn02678	Theasinensin C	Tannins	Proanthocyanidins
	Zbyn004267	3-galloylProcyanidin B1*	Tannins	Proanthocyanidins
	pmn001667	Procyanidin B4	Tannins	Proanthocyanidins
	Waqkn01592	Gallocatechin-(4α→8)-epigallocatechin	Tannins	Proanthocyanidins
	WapTKC036206	12-Hydroxy-1(10)-Aromadendren-2-one	Terpenoids	Sesquiterpenoids
	WapTKC035256	Glutinosone	Terpenoids	Sesquiterpenoids
	WapTKC207319	11-(hydroxymethyl)-4,11-dimethyl-8-methylidenebicyclo[7.2.0]undec-4-en-3-ol	Terpenoids	Sesquiterpenoids
	Yamp005886	4-(3,4,5-Trimethoxyphenyl)-5,6,7-Trimethoxytetralin-1-One	Terpenoids	Triterpene
	Sacp007288	acorone	Terpenoids	Sesquiterpenoids
	PDP230096	2-(6-hydroxy-4a-methyl-2,3,4,5,6,8a-hexahydro-1H-naphthalen-2-yl)prop-2-enoic acid	Terpenoids	Sesquiterpenoids
	PD0942636	beta-Apo-13-carotenone	Terpenoids	Sesquiterpenoids
	Lhjp110315	Allamandin	Terpenoids	Monoterpenoids
	WapTKC023839	9,10-Dinor-3-Oxo-4-Megastigmen-8-Oic Acid*	Terpenoids	Monoterpenoids
	Lmjp004816	Loliolide*	Terpenoids	Monoterpenoids
	WapTKC028880	7-Hydroxy-3,7-Dimethyl-2,8-Nonadien-1,4-olide	Terpenoids	Monoterpenoids
	WapTKC212910	Levalide A	Terpenoids	Sesquiterpenoids
	PD0763088	4,7a-dimethyl-2-methylidene-2a,3,3a,5,6,7,8,8a-octahydro-1H-cyclobuta[g]naphthalene-1,4-diol	Terpenoids	Sesquiterpenoids
	Wcop004851	5,6-dimethyl-2-benzofuran-1,3-dione	Terpenoids	Sesquiterpenoids
	Wcop008363	Tricalysione A	Terpenoids	Ditepenoids
	Wasdp05565	2,8-bis(hydroxymethyl)-4b,8-dimethyl-5,6,7,8a,9,10-hexahydrophenanthren-3-ol*	Terpenoids	Ditepenoids
	Yalp007177	Dasycarpol	Terpenoids	Sesquiterpenoids
	Qmjp080407	14(15)-Bisnor-13-oxolabd-8(17),11(E)-dien-19-oic acid	Terpenoids	Sesquiterpenoids
	Wasdp07799	5-hydroxy-1,4a-dimethyl-3,4,5,6,7,8-hexahydronaphthalen-2-one*	Terpenoids	Monoterpenoids
	WapTKC209748	6-Nor-4-Hydroxy-1,3(4)-Distepuren-14-Oic Acid	Terpenoids	Sesquiterpenoids
	WapTKC038745	Isooccidol 2	Terpenoids	Sesquiterpenoids
	WapTKC038744	Isooccidol 1	Terpenoids	Sesquiterpenoids
	Latp007436	Normelanothyrsin A*	Terpenoids	Sesquiterpenoids
	WapTKC027480	Actinidol*	Terpenoids	Sesquiterpenoids
	Zjyp102940	Oxyphyllone C	Terpenoids	Sesquiterpenoids
	Zjmp102703	Norarjunolic acid	Terpenoids	Triterpene
	Lmzp003064	(3R,4S,6R)-p-Menth-1-ene-3,6-diol-3-O-β-D-glucoside	Terpenoids	Monoterpenoids
	PDP140433	Dictyosporin C	Terpenoids	Sesquiterpenoids
	PD0636917	Ochracene H	Terpenoids	Sesquiterpenoids
	PD0852833	3-(hydroxymethyl)-3,7a-dimethyl-4-methylidene-1,2,3a,3b,5,6,6a,7-octahydrocyclopenta[a]pentalen-5-ol	Terpenoids	Sesquiterpenoids
	Lafp007563	Costal	Terpenoids	Sesquiterpenoids
	Lasp011732	Ent-16beta-Methoxy-19-Kauranoic Acid	Terpenoids	Ditepenoids
	Cmrn002205	Bartsioside	Terpenoids	Monoterpenoids
	Saln002244	Randioside	Terpenoids	Monoterpenoids
	mws1562	Catalpol	Terpenoids	Monoterpenoids
	Lmxn001099	Monomelittoside	Terpenoids	Monoterpenoids
