## Supplementary Material for Review for "Metabolomic characterization of *Epimedium sagittatum* bee pollen reveals a distinctive chemical profile": Table S2.xlsx

### Sheet: Sheet1
Table S2. Table S2：Comparison of changes in the content of Brassica rapa bee pollen and Camellia sinensis bee pollen between Epimedium bee pollen and the other two pollens
Metabolite class	Style	EBP vs BBP ∩ EBP vs CBP	EBP vs BBP	EBP vs CBP
Alkaloids	up	22	31	72
	down	28	48	75
Flavonoids	up	45	82	184
	down	69	106	226
Lignans and Coumarins	up	5	16	24
	down	7	12	43
Phenolic acids	up	16	39	72
	down	8	18	91
Quinones	up	2	3	7
	down	4	5	6
Steroids	up	0	0	1
	down	0	0	0
Tannins	up	0	7	1
	down	0	0	34
Terpenoids	up	6	17	66
	down	10	22	76
Others	up	8	21	48
	down	11	22	59
Total	up	104	216	485
	down	137	233	600
	sum	241	449	1085
