## Supplementary Material for Review for "Metabolomic characterization of *Epimedium sagittatum* bee pollen reveals a distinctive chemical profile": Table S3..xlsx

### Sheet: Sheet1
Table S3. Identification of the key active ingredients of Traditional Chinese Medicines in BBP, EBP and CBP.
Index	Class	Metabolites	TCMSP database substance screening and target prediction numbers	Oral bioavailability (OB %)	Drug-likeness (DL)
MWSHY0065	Flavonoids	(+)-Catechin*	11	54.83	0.24
mws0043		Nobiletin*	37	61.67	0.52
mws2627		Tamarixetin	15	32.86	0.31
MWSHY0029		Quercetin	151	46.43	0.28
MWSHY0069		Hispidulin*	16	19.85	0.16
mws1313		Sinensetin	21	21.43	0.21
pme3514		Morin*	17	40.25	0.2
mws1068		Kaempferol	62	7.94	0.32
Lmyn006227		Galangin	18	59.29	0.21
mws0463		Hesperetin	9	23.74	0.21
mws0355		Catechin gallate*	1	41.88	0.24
mws0058		Diosmetin*	10	13.75	0.31
mws0044		Taxifolin	11	27.86	0.34
mws1434		Isovitexin*	6	36.82	0.37
pme0376		Naringenin*	37	9.33	0.74
Hmcn002875		6-Hydroxyluteolin	6	53.57	0.75
mws0038		5,4'-Dihydroxy-3,7-dimethoxyflavone(Kumatakenin)*	13	5.09	0.65
pmn001421	Phenolic acids	3-O-p-Coumaroylquinic acid	8	24.4	0.24
Li512115		Isochlorogenic acid b	2	10.35	0.8
pmn001384		Isochlorogenic acid C*	2	20.43	0.36
pmn001382		Isochlorogenic acid A*	2	22.91	0.39
pmn001513		Digallate	3	14.13	0.44
mws0836	Tannins	Procyanidin B1	11	11.44	0.26
MWSslk208	Terpenoids	Kaur-16-en-18-oic acid*	4	67.87	0.66
Zaxn006988		Isopimaric acid*	5	14.58	0.66
