## Supplementary Material for Review for "Metabolomic characterization of *Epimedium sagittatum* bee pollen reveals a distinctive chemical profile": Table S4.xlsx

### Sheet: Sheet1
Table S4. Distribution of active metabolites of Epimedium bee pollen with health-promoting effects on three diseases: Prostate disease, Diabetes Mellitus, and Hyperlipidemia disease
Epimedium bee pollen	Gene target	Target	Compounds	Prostate disease	Diabetes Mellitus	Hyperlipidemia
	NOS3	Nitric-oxide synthase, endothelial	Procyanidin B1		Procyanidin B1	Procyanidin B1
			Kaempferol		Kaempferol	Kaempferol
			Hispidulin*		Hispidulin*	Hispidulin*
			Quercetin		Quercetin	Quercetin
	PPARG	Peroxisome proliferator-activated receptor gamma	Kaempferol		Kaempferol	Kaempferol
			Galangin		Galangin	Galangin
			Naringenin*		Naringenin*	Naringenin*
			Morin*		Morin*	Morin*
			Quercetin		Quercetin	Quercetin
			Nobiletin*		Nobiletin*	Nobiletin*
	GNRHR	Gonadotropin Releasing Hormone Receptor	Dopamine	Dopamine
	ADRA1A	adrenoceptor alpha 1A	Isoferulic Acid*	Isoferulic Acid*	Isoferulic Acid*
			Hydroxytyrosol	Hydroxytyrosol	Hydroxytyrosol
		Alpha-1a adrenergic receptor (by homology)	Ailanindole	Ailanindole	Ailanindole
			Phenethylamine	Phenethylamine	Phenethylamine
			(S)-Mandelate	(S)-Mandelate	(S)-Mandelate
			Ailanindole	Ailanindole	Ailanindole
		Alpha-1a adrenergic receptor	Dopamine	Dopamine	Dopamine
			Tryptamine	Tryptamine	Tryptamine
			N,N'-Diferuloylputrescine	N,N'-Diferuloylputrescine	N,N'-Diferuloylputrescine
			Pyridoxamine	Pyridoxamine	Pyridoxamine
			Isoquinoline	Isoquinoline	Isoquinoline
			N-Hydroxyl-tryptamine	N-Hydroxyl-tryptamine	N-Hydroxyl-tryptamine
			3-Hydroxy-3-acetonyloxindole	NA	NA
			2,3-Dihydroxybenzoate*	2,3-Dihydroxybenzoate*	2,3-Dihydroxybenzoate*
			3,4-Dihydroxybenzoate*	3,4-Dihydroxybenzoate*	3,4-Dihydroxybenzoate*
			Methyl gallate*	Methyl gallate*	Methyl gallate*
			Gallate	Gallate	Gallate
			2,3,4-Trihydroxybenzoic acid
	ADRA2C	Adrenergic receptor alpha-2 (by homology)	Nicotinic Acid Methyl Ester(Methyl Nicotinate)	Nicotinic Acid Methyl Ester(Methyl Nicotinate)
		Adrenergic receptor alpha-2	Pyridoxamine	Pyridoxamine
			Butyl isobutyl phthalate*	Butyl isobutyl phthalate*
			Phenethylamine	Phenethylamine
			Avicennol	Avicennol
			m-Aminophenylacetylene	m-Aminophenylacetylene
			3-Indoleacetonitrile	3-Indoleacetonitrile
			Dimethyl phthalate	Dimethyl phthalate
			Tryptamine	Tryptamine
			3-Methoxyanthranilate	3-Methoxyanthranilate
			5,7-Dihydroxy-4-methylcoumarin	5,7-Dihydroxy-4-methylcoumarin
			Dopamine	Dopamine
			Tyramine	Tyramine
			Ailanindole	Ailanindole
			N-Hydroxyl-tryptamine	N-Hydroxyl-tryptamine
			2,3-Dihydroxybenzoate*	2,3-Dihydroxybenzoate*
			3,4-Dihydroxybenzoate*	3,4-Dihydroxybenzoate*
			Phloretate	Phloretate
			Methyl gallate*	Methyl gallate*
			Gallate	Gallate
			4-Hydroxyphenylethanol	4-Hydroxyphenylethanol
			N1-Methyl-4-pyridone-5-carboxamide	N1-Methyl-4-pyridone-5-carboxamide
			3-(4-Hydroxyphenyl)lactate*	3-(4-Hydroxyphenyl)lactate*
			4-Hydroxybenzaldehyde	4-Hydroxybenzaldehyde
			Hydroxydihydrobovolide*	Hydroxydihydrobovolide*
			2-Hydroxy-3-(4-Hydroxyphenyl)Propanoic Acid*	2-Hydroxy-3-(4-Hydroxyphenyl)Propanoic Acid*
			2,3,4-Trihydroxybenzoic acid	NA
		adrenoceptor alpha 2C	Elemicin*	NA
			Isoferulic Acid*	Isoferulic Acid*
			Hydroxytyrosol	Hydroxytyrosol
	APOE	Apolipoprotein E	(+)-Catechin*		(+)-Catechin*	(+)-Catechin*
			Choline		Choline	Choline
			Dopamine		Dopamine	Dopamine
			Quercetin		Quercetin	Quercetin
			(-)-Epigallocatechin		NA	NA
			Hesperetin		Hesperetin	Hesperetin
	INS	Insulin	(+)-Catechin*		(+)-Catechin*
			(-)-Epicatechin*
			Choline
			N-Methylnicotinate
			Tryptamine
			Chrysin
			Dopamine
			Quercetin
			Caffeine
			(-)-Epigallocatechin
			Myricetin
			Morin*
			Embelin
			(+)-Pinoresinol*
			Salidroside
			4-Hydroxybenzaldehyde
			7,8-Dihydroxycoumarin
			Hesperetin
			Umbelliferone
			Hydroxytyrosol
			Syringin
			Cinnamtannin A1
	ADRA1D	Alpha-1d adrenergic receptor	Isoquinoline	Isoquinoline
			Pyridoxamine	Pyridoxamine
			Nicotinic Acid Methyl Ester(Methyl Nicotinate)	Nicotinic Acid Methyl Ester(Methyl Nicotinate)
			Phenylethyl alcohol	Phenylethyl alcohol
			N-Methylnicotinate	N-Methylnicotinate
			N,N'-Diferuloylputrescine	N,N'-Diferuloylputrescine
			3-Indoleacetonitrile	3-Indoleacetonitrile
			2-Methoxy-1-benzofuran-5-carbaldehyde	2-Methoxy-1-benzofuran-5-carbaldehyde
			Dopamine	Dopamine
			Tyramine	Tyramine
			3,4-Dihydroxybenzoate*	3,4-Dihydroxybenzoate*
			Gallate	Gallate
			Propyl 4-hydroxybenzoate	NA
		adrenoceptor alpha 1D	Elemicin*	NA
			Isoferulic Acid*	Isoferulic Acid*
			Hydroxytyrosol	Hydroxytyrosol
	LDLR	Low-density lipoprotein receptor	Naringenin*
			Chrysin
			Myricetin
	SRD5A1	Steroid 5-alpha-reductase 1	2-Piperidone	2-Piperidone
			Senkyunolide C*	Senkyunolide C*
			Polygodial*	Polygodial*
			2-Phenylacetamide*	2-Phenylacetamide*
			p-Coumaric acid methyl ester	p-Coumaric acid methyl ester
			3-Indoleacetonitrile	3-Indoleacetonitrile
			5,7-Dihydroxy-4-methylcoumarin	5,7-Dihydroxy-4-methylcoumarin
			6,7-Dihydroxy-4-methylcoumarin	6,7-Dihydroxy-4-methylcoumarin
			5,7-Dimethoxycoumarin (Limettin)(Citropten)	NA
			Eugenyl formate	NA
			2-Ethyl-2,6,6-trimethylpiperidin-4-one	2-Ethyl-2,6,6-trimethylpiperidin-4-one
			Costal
			Esculetin	Esculetin
			2-Decanol*	2-Decanol*
			4'-Hydroxyacetophenone*	4'-Hydroxyacetophenone*
			7,8-Dihydroxycoumarin	7,8-Dihydroxycoumarin
			Umbelliferone	Umbelliferone
			Androsin	Androsin
			4-Hydroxyquinoline	4-Hydroxyquinoline
			Dehydroepiandrosterone	Dehydroepiandrosterone
			2-Naphthol*	2-Naphthol*
			3-O-Methylellagic acid	NA
			4-Hydroxycoumarin	NA
			3-Hydroxyphenylacetic Acid Methyl Ester	NA
			Methyl 3-(3-hydroxy-4-methoxyphenyl)propanoate	NA
	APOB	Apolipoprotein B-100	Taxifolin		Taxifolin	Taxifolin
			Naringenin*		Naringenin*	Naringenin*
		Apolipoprotein B	Hesperetin		Hesperetin	Hesperetin
	CYP19A1	Cytochrome P450 19A1	Naringenin*	Naringenin*	Naringenin*	Naringenin*
			p-Coumaroylputrescine*	p-Coumaroylputrescine*	p-Coumaroylputrescine*	p-Coumaroylputrescine*
			2-Piperidone	2-Piperidone	2-Piperidone	2-Piperidone
			Nicotinic Acid Methyl Ester(Methyl Nicotinate)	Nicotinic Acid Methyl Ester(Methyl Nicotinate)	Nicotinic Acid Methyl Ester(Methyl Nicotinate)	Nicotinic Acid Methyl Ester(Methyl Nicotinate)
			Polygodial*	Polygodial*	Polygodial*	Polygodial*
			N-Benzylformamide*	N-Benzylformamide*	N-Benzylformamide*	N-Benzylformamide*
			Phenylethyl alcohol	Phenylethyl alcohol	Phenylethyl alcohol	Phenylethyl alcohol
			N-Methylnicotinate	N-Methylnicotinate	N-Methylnicotinate	N-Methylnicotinate
			Nobiletin*	Nobiletin*	Nobiletin*	Nobiletin*
			Ferulic acid methyl ester	Ferulic acid methyl ester	Ferulic acid methyl ester	Ferulic acid methyl ester
			m-Aminophenylacetylene	m-Aminophenylacetylene	m-Aminophenylacetylene	m-Aminophenylacetylene
			3,4-Methylenedioxycinnamaldehyde	3,4-Methylenedioxycinnamaldehyde	3,4-Methylenedioxycinnamaldehyde	3,4-Methylenedioxycinnamaldehyde
			Lumichrome	Lumichrome	Lumichrome	Lumichrome
			Imidazol-1-yl-acetic acid	Imidazol-1-yl-acetic acid	Imidazol-1-yl-acetic acid	Imidazol-1-yl-acetic acid
			Dimethyl phthalate	Dimethyl phthalate	Dimethyl phthalate	Dimethyl phthalate
			Tryptamine	Tryptamine	Tryptamine	Tryptamine
			5,7-Dihydroxy-4-methylcoumarin	5,7-Dihydroxy-4-methylcoumarin	5,7-Dihydroxy-4-methylcoumarin	5,7-Dihydroxy-4-methylcoumarin
			Homoeriodictyol	Homoeriodictyol	Homoeriodictyol	Homoeriodictyol
			Chrysin	NA	NA	NA
			Limocitrin (5,7,4'-trihydroxy-8,3'-dimethoxyflavone)*	NA	NA	NA
			6-Hydroxynicotinate	6-Hydroxynicotinate	6-Hydroxynicotinate	6-Hydroxynicotinate
			Tamarixetin	Tamarixetin	Tamarixetin	Tamarixetin
			Dopamine	Dopamine	Dopamine	Dopamine
			Quercetin	Quercetin	Quercetin	Quercetin
			Tyramine	Tyramine	Tyramine	Tyramine
			Hispidulin*	Hispidulin*	Hispidulin*	Hispidulin*
			Caffeine	NA	NA	NA
			2,4,4'-trihydroxychalcone*	2,4,4'-trihydroxychalcone*	2,4,4'-trihydroxychalcone*	2,4,4'-trihydroxychalcone*
			Tangeretin	Tangeretin	Tangeretin	Tangeretin
			Isoscutellarein*	Isoscutellarein*	Isoscutellarein*	Isoscutellarein*
			Sinensetin	Sinensetin	Sinensetin	Sinensetin
			Elemicin*	NA	NA	NA
			Tricin	NA	NA	NA
			Costal	NA	NA	NA
			2,3-Dihydroxybenzoate*	2,3-Dihydroxybenzoate*	2,3-Dihydroxybenzoate*	2,3-Dihydroxybenzoate*
			3,4-Dihydroxybenzoate*	3,4-Dihydroxybenzoate*	3,4-Dihydroxybenzoate*	3,4-Dihydroxybenzoate*
			Phloretate	Phloretate	Phloretate	Phloretate
			Methyl 4-hydroxybenzoate	Methyl 4-hydroxybenzoate	Methyl 4-hydroxybenzoate	Methyl 4-hydroxybenzoate
			2-hydroxynaringenin*	2-hydroxynaringenin*	2-hydroxynaringenin*	2-hydroxynaringenin*
			2-Hydroxy-2,3-dihydrogenistein*	2-Hydroxy-2,3-dihydrogenistein*	2-Hydroxy-2,3-dihydrogenistein*	2-Hydroxy-2,3-dihydrogenistein*
			Sinapoyl aldehyde	Sinapoyl aldehyde	Sinapoyl aldehyde	Sinapoyl aldehyde
			1-Decanol*	1-Decanol*	1-Decanol*	1-Decanol*
			2,3-Dihydroxyolean-12-en-28-oic acid (2-Hydroxyoleanolic acid)*	2,3-Dihydroxyolean-12-en-28-oic acid (2-Hydroxyoleanolic acid)*	2,3-Dihydroxyolean-12-en-28-oic acid (2-Hydroxyoleanolic acid)*	2,3-Dihydroxyolean-12-en-28-oic acid (2-Hydroxyoleanolic acid)*
			2-Decanol*	2-Decanol*	2-Decanol*	2-Decanol*
			Gallate	Gallate	Gallate	Gallate
			3,19-Dihydroxyurs-12-en-28-oic acid (Pomolic acid)*	3,19-Dihydroxyurs-12-en-28-oic acid (Pomolic acid)*	3,19-Dihydroxyurs-12-en-28-oic acid (Pomolic acid)*	3,19-Dihydroxyurs-12-en-28-oic acid (Pomolic acid)*
			Morin*	Morin*	Morin*	Morin*
			Embelin	Embelin	Embelin	Embelin
			Indole-5-carboxylic acid*	Indole-5-carboxylic acid*	Indole-5-carboxylic acid*	Indole-5-carboxylic acid*
			Indole-3-carboxylate*	Indole-3-carboxylate*	Indole-3-carboxylate*	Indole-3-carboxylate*
			Syringaldehyde; 4-Hydroxy-3,5-Dimethoxybenzaldehyde	Syringaldehyde; 4-Hydroxy-3,5-Dimethoxybenzaldehyde	Syringaldehyde; 4-Hydroxy-3,5-Dimethoxybenzaldehyde	Syringaldehyde; 4-Hydroxy-3,5-Dimethoxybenzaldehyde
			Abietate*	Abietate*	Abietate*	Abietate*
			3,7-Dihydroxyolean-12-en-28-oic acid (Rubusic acid)	3,7-Dihydroxyolean-12-en-28-oic acid (Rubusic acid)	3,7-Dihydroxyolean-12-en-28-oic acid (Rubusic acid)	3,7-Dihydroxyolean-12-en-28-oic acid (Rubusic acid)
			Kaur-16-en-18-oic acid*	Kaur-16-en-18-oic acid*	Kaur-16-en-18-oic acid*	Kaur-16-en-18-oic acid*
			2-Formyl-3-hydroxy-A(1)-norlup-20(29)-en-28-oic acid (Colubrinic acid)	2-Formyl-3-hydroxy-A(1)-norlup-20(29)-en-28-oic acid (Colubrinic acid)	2-Formyl-3-hydroxy-A(1)-norlup-20(29)-en-28-oic acid (Colubrinic acid)	2-Formyl-3-hydroxy-A(1)-norlup-20(29)-en-28-oic acid (Colubrinic acid)
			Isopimaric acid*	Isopimaric acid*	Isopimaric acid*	Isopimaric acid*
			Kaempferol	Kaempferol	Kaempferol	Kaempferol
			3-(4-Hydroxyphenyl)lactate*	3-(4-Hydroxyphenyl)lactate*	3-(4-Hydroxyphenyl)lactate*	3-(4-Hydroxyphenyl)lactate*
			Galangin	Galangin	Galangin	Galangin
			2,5-Dihydroxybenzoate*	2,5-Dihydroxybenzoate*	2,5-Dihydroxybenzoate*	2,5-Dihydroxybenzoate*
			Dihydroferulic Acid	Dihydroferulic Acid	Dihydroferulic Acid	Dihydroferulic Acid
			Hydroxydihydrobovolide*	Hydroxydihydrobovolide*	Hydroxydihydrobovolide*	Hydroxydihydrobovolide*
			Salicyl alcohol	Salicyl alcohol	Salicyl alcohol	Salicyl alcohol
			3,7-Di-O-methylquercetin*	3,7-Di-O-methylquercetin*	3,7-Di-O-methylquercetin*	3,7-Di-O-methylquercetin*
			Hesperetin	Hesperetin	Hesperetin	Hesperetin
			Sinapate	Sinapate	Sinapate	Sinapate
			2,3,6-Trihydroxyurs-12-en-28-oic acid (Madasiatic acid)*	2,3,6-Trihydroxyurs-12-en-28-oic acid (Madasiatic acid)*	2,3,6-Trihydroxyurs-12-en-28-oic acid (Madasiatic acid)*	2,3,6-Trihydroxyurs-12-en-28-oic acid (Madasiatic acid)*
			cis-Abienol	cis-Abienol	cis-Abienol	cis-Abienol
			Rhamnetin	Rhamnetin	Rhamnetin	Rhamnetin
			Asiatic acid	Asiatic acid	Asiatic acid	Asiatic acid
			Diosmetin*	Diosmetin*	Diosmetin*	Diosmetin*
			2-Hydroxy-3-(4-Hydroxyphenyl)Propanoic Acid*	2-Hydroxy-3-(4-Hydroxyphenyl)Propanoic Acid*	2-Hydroxy-3-(4-Hydroxyphenyl)Propanoic Acid*	2-Hydroxy-3-(4-Hydroxyphenyl)Propanoic Acid*
			Phloretin	Phloretin	Phloretin	Phloretin
			Pinobanksin*	Pinobanksin*	Pinobanksin*	Pinobanksin*
			4-Hydroxyquinoline	4-Hydroxyquinoline	4-Hydroxyquinoline	4-Hydroxyquinoline
			Gnetifolin B*	Gnetifolin B*	Gnetifolin B*	Gnetifolin B*
			3-O-Acetylpinobanksin	3-O-Acetylpinobanksin	3-O-Acetylpinobanksin	3-O-Acetylpinobanksin
			Dehydroepiandrosterone	Dehydroepiandrosterone	Dehydroepiandrosterone	Dehydroepiandrosterone
			Phenethyl caffeate	NA	NA	NA
			Eucalyptin (5-Hydroxy-7,4'-dimethoxy-6,8-dimethylflavone)	NA	NA	NA
			Pinocembrin	NA	NA	NA
			1-(4-Methoxyphenyl)-1-propanol	1-(4-Methoxyphenyl)-1-propanol	1-(4-Methoxyphenyl)-1-propanol	1-(4-Methoxyphenyl)-1-propanol
			Naringenin*	Naringenin*	Naringenin*	Naringenin*
			Phenylpropanoate	Phenylpropanoate	Phenylpropanoate	Phenylpropanoate
			4'-Hydroxy-5,7-dimethoxyflavanone	4'-Hydroxy-5,7-dimethoxyflavanone	4'-Hydroxy-5,7-dimethoxyflavanone	4'-Hydroxy-5,7-dimethoxyflavanone
			3-Methylsalicylate	3-Methylsalicylate	3-Methylsalicylate	3-Methylsalicylate
			Eriodictyol chalcone	Eriodictyol chalcone	Eriodictyol chalcone	Eriodictyol chalcone
			1-Naphthol*	1-Naphthol*	1-Naphthol*	1-Naphthol*
			Propyl 4-hydroxybenzoate	NA	NA	NA
			2-Naphthol*	2-Naphthol*	2-Naphthol*	2-Naphthol*
			3-O-Methylellagic acid	NA	NA	NA
			2,3,4-Trihydroxybenzoic acid	NA	NA	NA
			6-Hydroxyluteolin	6-Hydroxyluteolin	6-Hydroxyluteolin	6-Hydroxyluteolin
			5,4'-Dihydroxy-3,7-dimethoxyflavone(Kumatakenin)*	NA	NA	NA
			Methyl 3-(3-hydroxy-4-methoxyphenyl)propanoate	NA	NA	NA
			Homovanillate	NA	NA	NA
		Cytochrome P450 Family 19 Subfamily A Member 1	(+)-Catechin*	(+)-Catechin*	(+)-Catechin*	(+)-Catechin*
			(-)-Epicatechin*	(-)-Epicatechin*	(-)-Epicatechin*	(-)-Epicatechin*
			Chrysin	NA	NA	NA
			Myricetin	NA	NA	NA
	VDR	Vitamin D receptor	4-Coumaroylcholine	4-Coumaroylcholine	4-Coumaroylcholine
			5-Aminolevulinate	5-Aminolevulinate	5-Aminolevulinate
			1-Decanol*	1-Decanol*	1-Decanol*
			Levopimaric acid*	Levopimaric acid*	Levopimaric acid*
			Abietate*	Abietate*	Abietate*
			Kaur-16-en-18-oic acid*	Kaur-16-en-18-oic acid*	Kaur-16-en-18-oic acid*
			2-Formyl-3-hydroxy-A(1)-norlup-20(29)-en-28-oic acid (Colubrinic acid)	2-Formyl-3-hydroxy-A(1)-norlup-20(29)-en-28-oic acid (Colubrinic acid)	2-Formyl-3-hydroxy-A(1)-norlup-20(29)-en-28-oic acid (Colubrinic acid)
			cis-Abienol	cis-Abienol	cis-Abienol
			Indole-3-ethanol	Indole-3-ethanol	Indole-3-ethanol
			Salidroside	Salidroside	Salidroside
	LPL	Lipoprotein Lipase	(+)-Catechin*		(+)-Catechin*	(+)-Catechin*
			Umbelliferone		Umbelliferone	Umbelliferone
